# A novel sperm-derived seminal fluid protein in *Caenorhabditis* nematodes

**DOI:** 10.1101/2022.09.22.509081

**Authors:** Katja R. Kasimatis, Christine Rehaluk, Locke Rowe, Asher D. Cutter

## Abstract

Nematode sperm contain subcellular vesicles known as membranous organelles (MOs) that fuse with the cell membrane upon sperm activation to release their soluble contents into the extracellular space. The second most abundant proteins in the MOs belong to the conserved Nematode-Specific Peptide family, group F (NSPF) gene family. We hypothesize that these proteins contribute to seminal fluid and are part of post-insemination reproductive tract dynamics. We characterized the anatomical region where the NSPF proteins likely function during fertilization using whole-worm immunostaining of a His-tagged *nspf-1* transgene. We confirmed that NSPF proteins are transferred to females during mating. NSPF proteins localize to the uterus lumen when transferred to mated females and in unmated adult hermaphrodites. These results suggest that the uterine localization of the NSPF proteins is likely a functional property of both male-derived sperm and self-sperm and not incidental to the point of transfer during mating. In males, we found that NSPF presence and abundance was correlated with reproductive maturity. We then used experimental evolution to compete the wildtype allele against a deletion allele in 10 replicate obligate-outcrossing populations. We calculated a mean selective disadvantage of 0.1% for the deletion allele, which indicated that the NSPF genes are beneficial to male fitness. This conclusion was reinforced by qualitative trends from lower powered single-generation fertility assays. Together we demonstrate that nematodes use a novel mechanism for generating seminal fluid proteins and show that the highly abundant NSPF proteins likely have a beneficial impact on fitness.
