## Supplementary material for "A novel sperm-derived seminal fluid protein in *Caenorhabditis* nematodes": Table S1

### Sheet: Sheet1
Primer Name	Sequence (5'->3')	Purpose
KK1	AGGATAAGAGAGACCCAGAC	experimental evolution sequencing (DEL-F)
KK2	TCTGGCAGTAGGAAAGTGAG	experimental evolution sequencing (R)
KK10	TGCAATGGATTTCTGGTGATAAC	experimental evolution sequencing (WT-F)
KK41	GCCCAGGAGAACACGTTAG	plasmid sequencing (homology arm)
KK53	GGTCTCTAGGTCTCTGTAACTAGG	plasmid sequencing + integration sequencing -- insert
KK29	CTGCATCCTTCCAACCATCT	plasmid sequencing + integration sequencing -- insert
KK59	CTCTTCAACATCCCTACATGC	plasmid sequencing + integration sequencing -- insert
KK58	GTGAACAAGACTCGAGCAAATC	integration sequencing -- genomic upstream
KK65	GGAGGCGAACCTAACTGTAAA	integration sequencing -- genomic downstream
