## Supplementary material for "A novel sperm-derived seminal fluid protein in *Caenorhabditis* nematodes": Table S2

### Sheet: Sheet1
Strain Name	Primary Strain Background	Genotype	Backcross/Inbreeding	Method	Source
N2	NA	lab adapted isolate (wildtype)	NA	NA	CGC
JK574	N2	fog-2(q71) V	NA	NA	CGC
PX814	N2	fxDf1 (II: 2,484,339 - 2,487,244)	NA	CRISPR	Kasimatis et al. (2018)
VX194	JK574	fxDf1 II; fog-2(q71) V	5x backcross	crossing	This work
VX300	PX814	yfSi1[nspf-1p::nspf-1::6xHis::tbb-2 3’ UTR + loxP, II:8420157]	5x backcross	CRISPR	This work
