## Supplementary material for "A novel sperm-derived seminal fluid protein in *Caenorhabditis* nematodes": Table S3

### Sheet: Sheet1
Model 1	glmer(cbind(WT, DEL) ~ GEN + 1|REP, family = binomial(link = "logit"), data = {gen 11 & 20})
	Fit counts of WT & DEL using binomial logistic regression; fixed effect is GEN; random effect is REP; for generations 11 to 20
AIC	BIC	logLik	deviance	df.resid
28329	28332	-14161.5	28383	17
Random Effects
	Variance	Std Dev
REP	0.2739	0.5234
Fixed Effects
	Estimate	Std. Error	z-value	p
Intercept	0.9045	0.1656	5.463	4.69e-08
GEN	-0.001	0.0003	-2.985	0.00283
Correlation of Fixed Effects
GEN	-0.032
Model 2	lmer(F.DEL ~ GEN + 1|REP, data = {gen 11 & 20})
	Fit frequency of DEL allele; fixed effect is GEN; random effect is REP; for generations 11 to 20
Random Effects
	Variance	Std Dev
REP	0.0106	0.103
Residual	0.0064	0.0802
Fixed Effects
	Estimate	Std. Error	df	t value	p
Intercept	0.3499	0.0631	17.91	5.546	2.94e-05
GEN	-0.0024	0.0036	11.8	-0.67	0.516
Correlation of Fixed Effects
GEN	-0.824
Model 3	glm(cbind(WT, DEL) ~ GEN, family = binomial(link = "logit"), data = {gen 11 & 20})
	Fit counts of WT & DEL using binomial logistic regression; fixed effect is GEN; no random effect; for generations 11 to 20
Coefficients
	Estimate	Std. Error	z-value	p
Intercept	0.8252	0.0054	153.8	2e-16
GEN	0.0008	0.0003	2.302	0.0213
Null deviance		146436 on 19 df
Residual deviance		146431 on 18 df
AIC		146670
Model 4	lm(F.DEL ~ GEN, data = {gen 11 & 20})
	Fit frequency of DEL allele; fixed effect is GEN; no random effect; for generations 11 to 20
Coefficients
	Estimate	Std. Error	t value	p
Intercept	0.3042	0.1021	2.981	0.008
GEN	-0.0003	0.0063	-0.042	0.9673
Residual standar error		0.1273 on 18 df
Multiple R-squared		9.601e-05
Adjusted R-squared		-0.0555
F-statistic		0.0017 on 1 and 18 df
p-value		0.9673
Model 5	glm(cbind(WT, DEL) ~ GEN, family = binomial(link = "logit"), data = {gen 1 & 11 & 20})
	Fit counts of WT & DEL using binomial logistic regression; fixed effect is GEN; no random effect; for generations 1 (known 50:50) to amplicon 11 to 20
Coefficients
	Estimate	Std. Error	z-value	p
Intercept	0.8196	0.0053	153.2	2e-16
GEN	0.0011	0.0003	3.313	0.0009
Null deviance		146606 on 20 df
Residual deviance		146595 on 19 df
AIC		146842
Model 6	lm(F.DEL ~ GEN, data = {control & gen 11 & 20})
	Fit frequency of DEL allele; fixed effect is GEN; no random effect; for generations 1 (amplicon control samples) to amplicon 11 to 20
Coefficients
	Estimate	Std. Error	t value	p
Intercept	0.2873	0.0641	4.48	0.0002
GEN	0.0007	0.0042	0.179	0.8599
Residual standar error		0.1209 on 20 df
Multiple R-squared		0.0016
Adjusted R-squared		-0.0483
F-statistic		0.032 on 20 df
p-value		0.8599
