## Supplementary material for "A novel sperm-derived seminal fluid protein in *Caenorhabditis* nematodes": FIle S3

### Sheet: Sheet1
male	D5	D6	D7	D8	D9	D10	D11	D12
JK1	NA	NA	NA	NA	NA	NA	NA	NA
JK2	5	0	0	0	0	0	0	0
JK3	NA	NA	NA	NA	NA	NA	NA	NA
JK4	135	463	297	160	26	4	1	0
JK5	NA	NA	NA	NA	NA	NA	NA	NA
JK6	237	428	252	96	26	10	6	1
JK7	41	36	2	0	0	0	0	0
JK8	NA	NA	NA	NA	NA	NA	NA	NA
JK9	47	14	0	1	0	0	0	0
JK10	27	13	47	0	0	0	0	0
JK11	95	78	3	0	0	0	0	0
JK12	NA	NA	NA	NA	NA	NA	NA	NA
JK13	208	158	28	0	0	0	0	0
JK14	NA	NA	NA	NA	NA	NA	NA	NA
JK15	211	342	115	1	0	0	0	0
JK16	173	177	138	12	0	0	0	0
JK17	131	30	2	0	0	0	0	0
JK18	195	299	168	79	28	10	13	9
JK19	NA	NA	NA	NA	NA	NA	NA	NA
JK20	206	166	13	0	0	0	0	0
JK21	160	227	153	109	41	6	3	0
JK22	80	153	60	0	0	0	0	0
JK23	264	304	117	0	0	0	0	0
JK24	98	169	116	40	0	0	0	0
JK25	258	378	222	60	14	2	2	0
JK26	97	130	33	0	0	0	0	0
JK27	123	238	103	37	0	0	0	0
JK28	159	330	140	69	41	24	21	4
JK29	261	272	139	23	0	0	0	0
JK30	273	67	0	0	0	0	0	0
VX1	121	455	357	185	38	25	18	5
VX2	168	195	57	6	0	0	0	0
VX3	66	238	176	107	10	0	0	0
VX4	79	310	270	112	37	19	7	0
VX5	NA	NA	NA	NA	NA	NA	NA	NA
VX6	NA	NA	NA	NA	NA	NA	NA	NA
VX7	NA	NA	NA	NA	NA	NA	NA	NA
VX8	127	77	9	0	0	0	0	0
VX9	14	4	0	0	0	0	0	0
VX10	NA	NA	NA	NA	NA	NA	NA	NA
VX11	NA	NA	NA	NA	NA	NA	NA	NA
VX12	117	62	61	0	0	0	0	0
VX13	44	42	11	6	0	0	0	0
VX14	NA	NA	NA	NA	NA	NA	NA	NA
VX15	1	1	0	0	0	0	0	0
VX16	NA	NA	NA	NA	NA	NA	NA	NA
VX17	NA	NA	NA	NA	NA	NA	NA	NA
VX18	101	193	18	0	0	0	0	0
VX19	NA	NA	NA	NA	NA	NA	NA	NA
VX20	NA	NA	NA	NA	NA	NA	NA	NA
VX21	NA	NA	NA	NA	NA	NA	NA	NA
VX22	NA	NA	NA	NA	NA	NA	NA	NA
VX23	NA	NA	NA	NA	NA	NA	NA	NA
VX24	NA	NA	NA	NA	NA	NA	NA	NA
VX25	77	141	98	34	1	0	0	0
VX26	198	396	138	1	0	0	0	0
VX27	NA	NA	NA	NA	NA	NA	NA	NA
VX28	NA	NA	NA	NA	NA	NA	NA	NA
VX29	NA	NA	NA	NA	NA	NA	NA	NA
VX30	279	294	167	125	46	16	7	0
